# Scalable Genotyping of Microbial Colonies

**DOI:** 10.1101/2023.12.06.570470

**Authors:** Arnold Chen, Nkazi Nchinda, Nate Cira

## Abstract

The sequence of the 16S region is taxonomically informative and widely used for genotyping microbes. While it is easy and inexpensive to genotype several isolates by Sanger sequencing the 16S region, this method becomes quite costly if scaled to many isolates. High throughput sequencing provides one potential avenue for obtaining 16S sequences at scale, but presents additional challenges. First, DNA purification workflows for high-throughput sample preparation are labor intensive and expensive. Second, cost-effective multiplexing and library preparation schemes are difficult to implement for many libraries on a single sequencing run. Therefore, we implemented a scalable protocol for isolate genotyping involving colony polymerase chain reaction (PCR) with simple cell lysis as well as a four barcode indexing scheme that enables scalable multiplexing and streamlined library preparation by amplifying with four primers simultaneously in a single reaction. We tested this protocol on 93 colonies cultured from environmental samples, and we were able to ascertain the identity of ∼90% of microbial isolates.
