## Supplementary Table S1 for "Scalable Genotyping of Microbial Colonies"

### Sheet: S1
	Well	Representative ASVs			To which ASV the Sanger sequence matched to
	A3	2	10		single-base difference observed on chromatogram
	A4	5	16		single-base difference observed on chromatogram
	A8	1	5	16	ASV1
	B3	1	17		ASV1
	B10	3	9		single-base difference observed on chromatogram
	D8	3	8		ASV3
	D12	9	28		ASV28
	E8	5	16		single-base difference observed on chromatogram
