## Supplementary Table S2 for "Scalable Genotyping of Microbial Colonies"

### Sheet: S2
Number of colonies	100
		Workflows
		Sanger	Conventional Illumina: extraction with two-step PCR	Our workflow	Notes
Factors	DNA prep	700	700	0	Our custom workflow does not require conventional DNA prep
	Primer cost	0.44	56.25	28.125	Conventional Illumina multiplied by 2 due to requiring two steps thus twice as many reagents
	Master mix	150	300	150	Conventional Illumina multiplied by 2 due to requiring two steps thus twice as many reagents
	Sequencing	400	75	75
	Bead purification	77.3	78.846	1.546	Conventional Illumina involves bead purification on colonies separately then one final bead purification; Our custom workflow requires bead purification on one pooled product, at a larger volume
	Total Cost	627.74	1210.1	254.671
Factor contributions	Per colony or reaction cost	Explanation
DNA oligos primer	0.0044	Estimated from oligo ordering service. $17.6 per 100 nmole primer, can use for ~8000 reactions. Forward and reverse for each reaction
DNA Ultramer oligos primer	0.28125	Estimated from oligo ordering service. $45 per 4 nmole primer, can use for ~320 reactions. Forward and reverse for each reaction
Mastermix	1.5	Estimated from New England Biolabs Phusion master mix costing $150 per 1.25 mL bottle, 12.5 uL needed per 25 uL reaction mix (per colony)
Sanger sequencing	4	Estimated from sequencing service pricing. MiSeq v3 kit has around 22-25 million reads and costs $1818, can allocate 96 colonies per 1 million reads, resulting in on average $0.75 per colony
Illumina sequencing	0.75	Estimated from sequencing service pricing. MiSeq v3 kit has around 22-25 million reads and costs $1818, can allocate 96 colonies per 1 million reads, resulting in on average $0.75 per colony
DNA prep	7	Estimated from Qiagen powersoil pro kit costing $1740 per 250 preparations
Bead purification	0.773	Estimated from $386.5 per 5 mL of Ampure XP beads, estimated 10 uL needed per reaction
